# Context-dependent regulatory variants in Alzheimer’s disease

**DOI:** 10.1101/2025.07.11.659973

**Authors:** Ziheng Chen, Yaxuan Liu, Ashley R. Brown, Heather H. Sestili, Easwaran Ramamurthy, Xushen Xiong, Dmitry Prokopenko, BaDoi N. Phan, Lahari Gadey, Robert Van De Weerd, Karsen E. Shoger, Peinan Hu, Shiyu Wang, Irene Kaplow, Rachel A. Gottschalk, Li-Huei Tsai, Lars Bertram, Winston Hide, Rudolph E. Tanzi, Manolis Kellis, Andreas R. Pfenning

## Abstract

Noncoding genetic variants underlie many complex diseases, yet identifying and interpreting their functional impacts remains challenging. Late-onset Alzheimer’s disease (LOAD), a polygenic neurodegenerative disorder, exemplifies this challenge. The disease is strongly associated with noncoding variation, including common variants enriched in microglial enhancers and rare variants nominated at loci implicated in neurodevelopment and synaptic function. These variants may perturb regulatory sequences by disrupting transcription factor (TF) motifs or altering local regulatory sequence context, with potential consequences for gene expression and chromatin accessibility. However, assessing their impact is complicated by the context-dependent functions of regulatory sequences, underscoring the need to systematically examine variant effects across diverse tissues, cell types, and cellular states.

Here, we combined *in vitro* and *in vivo* massively parallel reporter assays (MPRAs) with interpretable machine-learning models to systematically characterize common and rare variants across myeloid and neuron-enriched neural contexts. Parallel profiling of variants in four immune states *in vitro* and three mouse brain regions *in vivo* revealed that individual variants can differentially and even oppositely modulate reporter activity across cellular contexts, while a subset showed immune-state-dependent effects. Within the assayed candidate set, the relative effect sizes of common and rare variants reversed between contexts, with common variants showing larger effects in THP-1 macrophages and rare variants in brain tissue. Interpretable sequence-to-function models prioritized context-biased variants and generated motif-level hypotheses, including predicted transcription-factor motif disruption and subtler changes in local motif context. To probe endogenous consequences at a prioritized locus, we used CRISPR interference to perturb a rare-variant-containing enhancer at the *SEC63–OSTM1* locus, revealing metabolic and biosynthetic transcriptional programs resembling those induced by *SEC63* promoter perturbation, together with a stimulation-specific interferon response. These findings show that LOAD-associated noncoding variants exhibit context-dependent effects on reporter activity and predicted chromatin accessibility, and provide a framework for linking genetic association to regulatory activity, sequence grammar and endogenous transcriptional state.
