## Supplementary Table 13 for "Context-dependent regulatory variants in Alzheimer’s disease"

### Sheet: CNN Architecture
input_1	InputLayer	0	,500,4
conv1d	Conv1D	22500	None, 490, 500
dropout	Dropout	0	None, 490, 500
conv1d_1	Conv1D	2750500	None, 480, 500
dropout_1	Dropout	0	None, 480, 500
max_pooling1d	MaxPooling1D	0	None, 19, 500
flatten	Flatten	0	None, 9500
dense	Dense	2850300	None, 300
dropout_2	Dropout	0	None, 300
dense_1	Dense	90300	None, 300
dropout_3	Dropout	0	None, 300
dense_2	Dense	301	None, 1

### Sheet: Hyperparameters
#Hyperparameters for all convolutional neural network regression model training
batch_size:
desc: Batch size for training and validation.
value: 512
num_epochs:
desc: Number of training epochs.
value: 25
metric_pos_label:
desc: Positive label to use for binary metrics.
value: 1
early_stopping_callbacks:
desc: Callbacks to use for early stopping. Use arguments as in tf.keras.callbacks.EarlyStopping.
value:
- monitor: val_mean_squared_error
patience: 10
verbose: 1
mode: min
use_exact_val_metrics:
desc: If true, use exact validation metrics during training (requires loading whole validation set into RAM). If false, use a close approximation (+/- ~2%) that streams the validation set without loading into RAM.
value: true
use_reverse_complement:
desc: If true, add reverse complement sequences to the training set, doubling the training set size.
value: true
class_weight:
desc: Scheme to weight the loss function according to the class.
allowed_values: ['none', 'reciprocal', 'proportional']
value: none
loss_function:
desc: Loss function to use during training.
# classification: use 'sparse_categorical_crossentropy'
# regression: use 'mean_squared_error', 'mean_absolute_error', 'mean_absolute_percentage_error', or 'huber'
allowed_values: ['sparse_categorical_crossentropy', 'mean_squared_error', 'mean_absolute_error', 'mean_absolute_percentage_error', 'huber']
value: mean_squared_error
# Optimization
optimizer:
desc: Weight optimization algorithm to use.
allowed_values: ['sgd', 'adam']
value: adam
optimizer_args:
desc: Arguments for optimizer.
# Default values for adam:
# beta_1: 0.9
# beta_2: 0.999
# Default values for sgd:
# momentum: 0.9
value:
beta_1: 0.9
beta_2: 0.999
lr_schedule:
desc: Learning rate schedule to use.
allowed_values: ['cyclic', 'exponential']
value: exponential
lr_cyc_scale_fn:
desc: Scaling function for each cycle of cyclic LR schedule.
allowed_values: ['triangular', 'triangular2']
value: triangular2
lr_init:
desc: Initial learning rate.
value: 4.e-4
lr_max:
desc: Maximum learning rate for cyclic LR schedule.
value: 1.e-2
lr_exp_decay_per_epoch:
desc: Float in [0, 1]. Decay per epoch, for exponential LR schedule.
value: 0.95
lr_cyc_num_cycles:
desc: Float > 0. Number of cycles, for cyclic LR schedule.
value: 1.0
clr_tail_epochs:
desc: Int >= 0. Number of epochs to fine-tune model following cyclic LR training. Learning rate will decrease linearly from lr_init to lr_init / 10.
value: 5
momentum_schedule:
desc: Momentum schedule to use.
allowed_values: ['constant', 'cyclic']
value: constant
momentum_base:
desc: Minimum momentum for cyclic momentum schedule.
value: 0.875
momentum_max:
desc: Maximum momentum for cyclic momentum schedule.
value: 0.99
# Initialization
kernel_initializer:
desc: Initializer for kernel weights.
# `identifier` can be any Keras initializer string. See https://keras.io/api/layers/initializers/
# `args` is an optional mapping of keyword arguments and values for this identifier, e.g.
# identifier: he_normal
# args:
# seed: 0
value:
identifier: glorot_uniform
bias_initializer:
desc: Initializer for bias weights.
value:
identifier: zeros
# Regularization
l2_reg_conv:
desc: Strength of L2 regularization for each convolutional layer.
value: 1.e-4
l2_reg_dense:
desc: Strength of L2 regularization for each dense layer.
value: 1.e-4
l2_reg_final:
desc: Strength of L2 regularization for the final (output) dense layer.
value: 1.e-4
dropout_rate_conv:
desc: Float in [0, 1]. Rate for dropout after each convolutional layer.
value: 0.3
dropout_rate_dense:
desc: Float in [0, 1]. Rate for dropout after each dense layer.
value: 0.3
# Architecture
num_conv_layers:
desc: Number of 1D convolutional layers. Each is followed by a dropout layer.
value: 2
conv_filters:
desc: Number of filters in each convolutional layer.
value: 500
conv_width:
desc: Width of 1D convolutional kernels.
value: 11
conv_stride:
desc: Stride of convolutional layers.
value: 1
max_pool_size:
desc: Width of max pooling partitions.
value: 26
max_pool_stride:
desc: Stride of max pooling layer.
value: 26
num_dense_layers:
desc: Number of dense layers, not including the final layer. Each is followed by a dropout layer.
value: 2
dense_filters:
desc: Number of filters in dense layer.
value: 300
# Interpretation
shap_num_bg:
desc: Number of background samples to use for SHAP model interpretation. Taken from training set.
value: 1000
shap_num_fg:
desc: Number of foreground samples to use for SHAP model interpretation. Taken from validation set where signal value > 1.
value: 1000
shap_pos_value:
desc: Threshold for positive sequences to use for SHAP model interpretation.
value: 2
# Modisco-lite Parameters
modisco_max_seqlets:
desc: Maximum number of seqlets per metacluster for MoDISco-lite.
value: 100000 # Adjust as needed
modisco_output:
desc: Output file for MoDISco-lite results.
value: /jet/home/zihengc/ocean_zihengc/ad_ml/modisco_report/H1_IFNB/modisco_results.h5
modisco_report_dir:
desc: Directory to save the generated MoDISco-lite reports.
value: /jet/home/zihengc/ocean_zihengc/ad_ml/modisco_report/H1_IFNB/
modisco_motifs_database:
desc: Path to a motifs database file for pattern comparison (optional). Leave empty if not using.
value: '/jet/home/zihengc/ocean_zihengc/motif_databases/HOCOMOCO/H12CORE_meme_format.meme' # Provide the path if you have a motifs database
