## Supplementary Table 14 for "Context-dependent regulatory variants in Alzheimer’s disease"

### Sheet: sgRNAs
	safe-targeting sg1	safe-targeting sg2	non-targeting NegCtrl9	SEC63 promoter	OSTM1 promotor	sgLeft	sgCenter	sgRight
Oligo1	ttgGCCGAGTAGTGAACAGTACCGgtttaagagc	ttgGCGCACCACAGTTATCATGCgtttaagagc	ttgGAGTGGACGACCCTGTCAGGgtttaagagc	ttgGAGCTCGCTGGGGACACGCAgtttaagagc	ttgGGAGGCAGCCGGCAGCCAATgtttaagagc	ttgGAGTCAGCAGAGTTATTCACTgtttaagagc	ttgGCTGCACATGATCTCCCTATGgtttaagagc	ttgGTGACTGACATGTGAGCAGCGgtttaagagc
Oligo2	ttagctcttaaacCGGTACTGTTCACTACTCGGCcaacaag	ttagctcttaaacGCATGATAACTGTGGTGCGCcaacaag	ttagctcttaaacCCTGACAGGGTCGTCCACTCcaacaag	ttagctcttaaacTGCGTGTCCCCAGCGAGCTCcaacaag	ttagctcttaaacATTGGCTGCCGGCTGCCTCCcaacaag	ttagctcttaaacAGTGAATAACTCTGCTGACTCcaacaag	ttagctcttaaacCATAGGGAGATCATGTGCAGCcaacaag	ttagctcttaaacCGCTGCTCACATGTCAGTCACcaacaag
Spacer	GCCGAGTAGTGAACAGTACCG	GCGCACCACAGTTATCATGC	GAGTGGACGACCCTGTCAGG	GAGCTCGCTGGGGACACGCA	GGAGGCAGCCGGCAGCCAAT	GAGTCAGCAGAGTTATTCACT	GCTGCACATGATCTCCCTATG	GTGACTGACATGTGAGCAGCG
